# Gene expression profiles of chemosensory genes of termite soldier and worker antennae

**DOI:** 10.1101/2022.07.25.501343

**Authors:** Ryohei H. Suzuki, Takumi Hanada, Yoshinobu Hayashi, Shuji Shigenobu, Kiyoto Maekawa, Masaru K. Hojo

## Abstract

Termite caste differentiation and social behavior are appropriately regulated by the chemical signals among individuals in each colony. Signal transduction is well known to be triggered by the reception of odorant molecules by some binding proteins in the antennae, after which, a signal is transmitted to chemosensory receptors. However, there is insufficient information on the role of chemosensory genes involved in signal transduction in termites. Here, we identified the genes involved in chemosensory reception in the rhinotermitid termite *Reticulitermes speratus*, and performed a genome-wide comparative transcriptome analysis of worker and soldier antennae. First, we identified 31 odorant-binding proteins (OBPs), and three chemosensory protein A (CheA) from the available genome sequence data. Thereafter, we performed RNA sequencing to compare the expression levels of OBPs, CheAs, and previously identified chemosensory receptor genes between workers and soldiers antennae. Of note, there were no receptor genes with significant differences in expression between castes. However, the expression levels of three non-receptor genes (*OBP, CheA*, and *Sensory neuron membrane protein*) were significantly different between castes. Quantiative polymerase chain reaction (qPCR) analysis using antennae and other head parts confirmed that these genes were highly expressed in soldier antennae. Finally, independent qPCR analysis showed that the expression patterns of these genes were altered in soldiers from different social contexts. The present results suggest that some non-receptor protein genes are involved in the social behaviors of termites.
