## supplementary tables for "Gene expression profiles of chemosensory genes of termite soldier and worker antennae"

### Sheet: Table S1 primers
Table S1. Primer sequence used for qRT-PCR.
Gene name	Gene ID/Accession no1	Forward sequence (5' - 3')	Reverse sequence (5' - 3')
RsOBP27	RS009616	CTGTACCAGAGGAAGCGGAC	CATTGACGCATTCTGCAGCA
RsIR75o	RS012794	GTTTCTCCAGACCCCGAGC	CGTAGTCAAGAAAGACGCCG
RsSNMP2	RS007977	TTGGGGTGGTTCGGATTTCC	TGCGCCATCTCTCATATGCT
RsCheA1	RS004717	GCGTGGGAAAGCAAGCTAAG	AAACCTTTGACAGCCACCCA
Elf-1	RS005199	ATGGTAGGCTTGAAGCGATG	TTTGCATCCTGGTAGTCACG
RPS18	RS015150	ACTCTCAGCTCACATCCAGT	CCTCAGGCCCCAATAATGTC
GstD1	RS001168	GCTGTTGGTGTGGATTTGAA	GTATGCTGCGGGTTCATCTT
beta-actin	AB520714	AGCGGGAAATCGTCCGTGAC	CAATGGTGATGACCTGCCCAT
EF1-alfa	AB602838	GGTGATGCGGCTATTGTTAACC	GTGGTGGGAATTCTGAGAAAGATT
NADH-dh	AB602837	GCTGGGGGGGTTATTCATTCCAT	GGCATACCACAAAGGGCAAAA
1Gene ID of Reticulitermes speratus (Shigenobu et al. 2022) or DDBJ/EMBL/GenBank Accession No.

### Sheet: Table S2 DEGs
Table S2. Differentially expressed genes (DEGs) between soldier and worker antennae.
Gene ID1	logFC2	Expression differences between castes (FDR)3
RS010354	-5.64343	2.34327e-56
RS011571	-3.84829	2.14478e-50
RS002050	-3.61497	4.76715e-45
RS001198	-2.28241	1.83525e-21
RS008375	-5.23172	1.25343e-17
RS001294	-2.56733	1.29448e-17
RS008121	-2.00927	1.03856e-16
RS012481	1.6019	1.45494e-14
RS003551	1.62689	7.4166e-14
RS003636	-1.79888	8.38434e-14
RS003366	-2.2735	3.4548e-13
RS003673	-1.49357	3.64512e-13
RS008823	2.25516	3.22345e-11
RS008122	2.77298	1.21392e-10
RS001624	3.79446	5.38699e-10
RS004230	-4.2327	1.27963e-09
RS014812	-2.69537	2.04465e-09
RS007214	-2.09448	2.40448e-09
RS007212	0.899945	3.33459e-09
RS001972	-1.41231	7.09482e-09
RS015305	1.51695	1.40614e-08
RS007302	-2.61298	1.5048e-08
RS008898	-1.19975	1.72246e-08
RS012785	1.31297	1.93433e-08
RS007516	1.29238	1.93433e-08
RS003637	-2.31963	1.96408e-08
RS009487	-1.37035	3.30762e-08
RS000720	0.939201	3.77227e-08
RS010355	-3.65601	5.23085e-08
RS011734	-1.84015	7.45733e-08
RS001293	-2.18691	1.44674e-07
RS010163	-1.27065	1.63627e-07
RS010747	0.846402	1.64944e-07
RS008373	-3.96792	1.98226e-07
RS013890	1.56225	3.23593e-07
RS000208	1.63253	4.42567e-07
RS009298	0.768253	6.12404e-07
RS014713	1.87901	6.12404e-07
RS011572	-1.51256	6.96917e-07
RS014694	-1.66871	1.20852e-06
RS005659	-1.11812	1.49711e-06
RS002106	-1.31889	2.08808e-06
RS010164	-1.21466	2.3401e-06
RS000909	0.989688	2.70701e-06
RS005959	-1.32857	2.70701e-06
RS001625	1.8367	4.61467e-06
RS007849	-0.695678	7.87453e-06
RS014811	-1.12321	9.69312e-06
RS004014	0.747543	1.32578e-05
RS008107	1.84374	1.97045e-05
RS010162	1.00749	2.16128e-05
RS013110	-0.717302	2.16128e-05
RS007528	0.814927	2.24183e-05
RS011594	-1.68667	2.26815e-05
RS001416	-2.51346	3.13106e-05
RS002005	0.714623	3.92487e-05
RS008250	-1.14307	4.19431e-05
RS011327	1.07444	4.19431e-05
RS009771	-0.785791	5.12563e-05
RS001119	-0.685723	5.57759e-05
RS008852	-0.999488	5.77858e-05
RS015487	-0.683751	6.33888e-05
RS014278	-1.86205	6.62362e-05
RS000307	-1.38714	7.13446e-05
RS004608	0.673367	0.000150109
RS010764	-0.757465	0.000155593
RS012271	0.828272	0.00015596
RS004654	-0.8271	0.00015596
RS012013	-0.673675	0.00015596
RS003754	-0.723063	0.000157126
RS011620	-1.16362	0.000157126
RS010514	-3.34575	0.000197221
RS001853	-1.00968	0.000197221
RS004605	0.946025	0.000197221
RS012580	-0.943063	0.000200509
RS007323	-3.14155	0.000207779
RS001195	-1.8982	0.000240967
RS009516	-0.957301	0.000247044
RS004902	-0.612863	0.000247044
RS006378	-0.588503	0.000253027
RS002273	0.890789	0.000253037
RS006091	-1.33534	0.000261612
RS010617	1.51607	0.000288825
RS015304	0.991565	0.000301703
RS001151	-0.745335	0.000303605
RS010533	0.582495	0.000309322
RS012649	2.469	0.000332118
RS012436	-2.8641	0.000342888
RS004343	0.759307	0.000347407
RS000812	-3.06812	0.000350375
RS005001	0.552718	0.000355257
RS013003	-0.585668	0.000400889
RS000140	1.01503	0.000423279
RS004188	-0.586542	0.000451982
RS011475	-0.638695	0.000451982
RS008371	-2.99079	0.000475772
RS007461	0.527087	0.00048489
RS006969	0.705059	0.000492904
RS005696	-0.887129	0.000492904
RS004072	-0.771421	0.000518845
RS010138	-0.956423	0.000529421
RS008051	-0.781567	0.000529421
RS012831	1.48323	0.000529421
RS000576	0.845171	0.000529421
RS009663	-0.710744	0.000547243
RS010273	-0.643643	0.000671841
RS009569	-0.825126	0.000704177
RS002337	-1.24725	0.000741215
RS011307	-0.627	0.000742618
RS005246	0.765215	0.000742618
RS014943	1.2374	0.00075138
RS006063	-0.510946	0.000785816
RS005263	-2.80676	0.000788925
RS006137	-3.27175	0.000833838
RS000342	-0.578157	0.000841544
RS009263	-0.647615	0.000854831
RS003552	1.15078	0.000880218
RS010042	-0.740326	0.000969098
RS008597	-3.92665	0.00106581
RS002214	-1.61073	0.00107527
RS006784	-0.656142	0.00108926
RS007457	0.556317	0.00113887
RS002505	1.15409	0.00113887
RS009671	-0.956159	0.00114163
RS013535	-1.12506	0.00122721
RS007368	-0.612404	0.00144094
RS008843	0.691491	0.00145018
RS013123	-0.616999	0.00146612
RS009486	0.789069	0.00155023
RS013250	1.6667	0.00155023
RS002070	0.600492	0.00157825
RS001669	-0.654962	0.00163971
RS002665	-0.741671	0.00165148
RS003976	0.713994	0.00191445
RS005113	-0.673865	0.00197022
RS011151	-0.51273	0.00209095
RS003044	0.636712	0.00211631
RS007931	-4.64505	0.00211631
RS001422	2.1908	0.00215142
RS011864	0.548021	0.00218227
RS013199	0.783888	0.00223882
RS013954	0.562288	0.00228713
RS000090	0.597155	0.00232586
RS000206	1.10298	0.00250282
RS005209	0.596085	0.00276262
RS015390	0.59867	0.00277552
RS012034	-1.18785	0.00283012
RS000051	-0.496004	0.00285455
RS013955	0.554086	0.00285455
RS002547	0.659552	0.0029085
RS009801	-0.627665	0.0029156
RS000455	-0.503332	0.0029156
RS010165	-1.1903	0.00303669
RS010745	1.14388	0.00319931
RS002165	0.553386	0.00327047
RS008212	-0.782355	0.00327047
RS001488	-0.485618	0.00334912
RS013898	-0.761303	0.00334912
RS006239	0.594663	0.00368696
RS004888	-0.509628	0.00396376
RS006400	0.885583	0.00403714
RS003639	0.527443	0.00404027
RS003515	0.731547	0.00404227
RS010767	-1.90375	0.00411421
RS012895	-2.1709	0.00411421
RS007529	0.590968	0.00411421
RS002978	-0.601974	0.00415137
RS010066	0.941704	0.00417614
RS003974	0.943344	0.00417614
RS013924	-0.592779	0.00419205
RS009202	-0.911772	0.00437066
RS002051	1.57867	0.00443219
RS010900	-1.32994	0.00460172
RS000287	0.797801	0.00463278
RS010944	-1.32983	0.0047159
RS014980	0.6769	0.00478679
RS002497	-0.519448	0.00480991
RS003228	0.543077	0.00498405
RS004156	-0.659959	0.00502745
RS007431	-0.490407	0.00502911
RS013290	0.811585	0.00508413
RS013669	-0.779269	0.00513975
RS014929	-2.33364	0.00514447
RS013917	-1.07013	0.00515915
RS002429	0.587963	0.00515915
RS013361	0.58861	0.00515915
RS004171	-0.746269	0.00545038
RS013762	-1.75077	0.00547999
RS010084	0.649195	0.00548915
RS003513	-0.782277	0.00556222
RS001646	-0.516664	0.00569707
RS011467	-0.980578	0.00576662
RS003132	0.578165	0.00576662
RS014822	-2.36576	0.00577975
RS006897	-0.456077	0.00583946
RS014965	0.598662	0.00587275
RS009523	0.717877	0.00594895
RS006392	-0.60631	0.00597275
RS007163	-1.28776	0.0059818
RS001885	0.827478	0.00635712
RS014804	-0.55509	0.00638822
RS014886	-1.0165	0.00640166
RS013655	0.499278	0.00644056
RS002496	-0.506121	0.00676694
RS009954	0.575258	0.00685461
RS004234	-0.446127	0.00691026
RS012794	-1.83483	0.00695497
RS011729	1.2918	0.00704325
RS008743	0.655732	0.00704325
RS012301	0.637885	0.00735376
RS009116	1.07502	0.00735376
RS004165	0.478331	0.00735376
RS001197	-0.736259	0.00744571
RS010268	1.3164	0.00752036
RS014444	-0.70339	0.00757034
RS007090	0.868086	0.00769478
RS010805	0.805924	0.0079471
RS002000	-0.769934	0.00800373
RS003149	-0.597311	0.00816064
RS013162	-0.529806	0.00820236
RS008493	0.600956	0.00820236
RS011829	0.829879	0.00835921
RS011557	-1.18669	0.00875047
RS012486	-0.472034	0.00875047
RS014579	-0.457709	0.00908856
RS005499	-0.730911	0.00913021
RS006313	0.434893	0.00922411
RS003948	-0.431472	0.00922411
RS006191	-0.564379	0.00922411
RS002794	-0.599671	0.00922411
RS011199	0.574584	0.00922411
RS000838	-0.479787	0.00928603
RS007977	0.534746	0.00932811
RS008467	-0.499765	0.0098577
RS013957	0.451079	0.009882
RS005753	0.828972	0.0101584
RS014333	-0.461861	0.010331
RS009335	0.631519	0.0104035
RS011486	0.583101	0.0104824
RS004289	0.755533	0.0104824
RS011455	0.442871	0.0106925
RS009039	-0.491532	0.0107196
RS003946	-0.505247	0.0110096
RS002170	-0.60863	0.0111035
RS013211	0.545082	0.0118817
RS010327	-1.07562	0.0118895
RS000813	-2.54238	0.0118895
RS015335	-0.598229	0.0119435
RS007049	-0.847799	0.0122537
RS010249	0.609743	0.0122561
RS013095	-0.619875	0.0123021
RS009650	0.707731	0.0129063
RS009514	-0.551826	0.0129063
RS006461	-0.722267	0.0129449
RS002232	-0.428981	0.0130108
RS006213	0.634993	0.0130108
RS011865	-0.466147	0.0133323
RS009659	-0.443093	0.0134742
RS015321	-0.491079	0.0134742
RS015095	-1.34167	0.0136322
RS014734	0.712909	0.0137208
RS011867	0.6551	0.013736
RS009425	-0.532812	0.013736
RS009822	-0.539736	0.013918
RS003882	-1.18407	0.0139696
RS002702	0.854111	0.0141184
RS015081	0.673753	0.0141184
RS011538	-0.495809	0.014305
RS001796	0.548984	0.0145956
RS009402	-0.606824	0.0145956
RS002955	1.02278	0.0148272
RS008054	0.618756	0.0149803
RS010449	-4.50049	0.0149803
RS013081	0.549387	0.0152626
RS008225	0.473118	0.0153487
RS008114	0.540351	0.0153805
RS010487	-0.778224	0.0157985
RS008336	-0.621019	0.016119
RS011408	-0.452543	0.0161418
RS013671	-1.19425	0.0161418
RS006894	0.672846	0.0161418
RS002602	0.656385	0.0161418
RS002003	0.535735	0.0162714
RS008905	0.696671	0.0162882
RS009383	-0.585985	0.0163007
RS004780	-0.856876	0.0170018
RS003619	-2.51452	0.0172657
RS002115	-0.82851	0.0173531
RS015342	0.505352	0.0175971
RS001299	-0.711398	0.0175971
RS002135	-0.518712	0.0175971
RS009975	0.570529	0.0176167
RS005052	-0.947814	0.0177286
RS010446	-0.563156	0.0178
RS011270	3.29396	0.0178
RS006651	0.638907	0.0178
RS013303	0.587552	0.0178
RS008607	1.00545	0.0184745
RS001629	-0.496944	0.01848
RS005832	-0.522265	0.01848
RS003695	0.722575	0.0185711
RS007493	-0.987907	0.0185711
RS001199	-2.80541	0.0186395
RS005101	0.819706	0.0187185
RS014160	0.65151	0.0190982
RS007239	0.551485	0.0190982
RS006036	-0.885895	0.0190982
RS003568	-0.741149	0.0190982
RS012089	0.9412	0.0190982
RS005954	-0.468393	0.0190982
RS014746	1.58847	0.0190982
RS015058	-0.419115	0.0190984
RS000413	-0.503193	0.0190984
RS005182	-0.660443	0.0199368
RS012786	1.5377	0.0202434
RS002695	0.977035	0.0203144
RS003105	-0.568673	0.0203855
RS009375	-0.974913	0.0203888
RS014131	-0.48424	0.0207405
RS001827	-0.940599	0.0208803
RS011768	-0.642281	0.0209451
RS002053	1.29798	0.0209607
RS003759	0.575112	0.0210077
RS000567	-0.473554	0.0211873
RS009770	-0.599625	0.0213846
RS000892	-0.595092	0.0213846
RS011366	-0.47369	0.0213846
RS006322	-1.87503	0.0213846
RS008919	-0.934926	0.0214662
RS008285	1.44268	0.0216097
RS014423	0.460919	0.0217007
RS012493	0.931228	0.0217007
RS007225	0.866814	0.0217933
RS008273	-0.407495	0.0217933
RS011297	0.844465	0.0223334
RS009584	0.402902	0.0225915
RS004159	-0.756712	0.0235934
RS013257	-0.420604	0.0236854
RS005316	-0.451237	0.0241124
RS012862	0.590942	0.0243385
RS007661	-0.568014	0.0244493
RS008380	1.11785	0.0245087
RS008251	-1.19907	0.0245414
RS006819	-0.72942	0.0245726
RS006273	-0.432621	0.0245869
RS008801	-0.376889	0.02464
RS011040	0.630016	0.02464
RS014793	-0.828424	0.02464
RS006709	0.481011	0.02464
RS001324	-0.497452	0.0249021
RS002220	1.61814	0.0251442
RS001562	-0.415479	0.0251442
RS005535	-0.407898	0.0251945
RS007287	-0.454796	0.0252934
RS004137	-0.628864	0.0257869
RS015009	-0.444985	0.0257869
RS000573	-0.42647	0.0258409
RS014637	0.797649	0.0258409
RS000006	-0.432207	0.0260226
RS001088	0.973793	0.0260226
RS003724	0.731054	0.0260226
RS005226	-0.423287	0.0262186
RS007312	-0.476971	0.0262186
RS007856	0.939928	0.0263909
RS014459	-0.495012	0.0266156
RS004717	0.456836	0.0266633
RS001705	0.774714	0.0266633
RS004860	0.50019	0.0266633
RS008222	0.554491	0.026711
RS015192	-0.699612	0.0267267
RS006607	-0.445477	0.0267994
RS004527	1.15841	0.0268577
RS004758	0.427682	0.0268577
RS000930	0.473413	0.0268577
RS002692	0.591308	0.0268577
RS007829	-0.512938	0.0268577
RS004633	0.729476	0.0268577
RS010332	-0.424309	0.0268577
RS013288	1.91603	0.027253
RS011381	-0.443779	0.027253
RS000984	-0.796957	0.027253
RS001194	-2.29831	0.027253
RS003618	-0.881798	0.0275174
RS013329	0.441624	0.0275726
RS005574	-0.746786	0.0275726
RS001092	0.407599	0.0275726
RS000376	1.10005	0.0275913
RS009616	0.591006	0.0277741
RS005869	0.860056	0.0277956
RS003878	-0.439341	0.0277956
RS003509	-1.05966	0.0277995
RS013523	-0.491478	0.0277995
RS008156	2.29431	0.0283101
RS000559	-0.443312	0.0283101
RS013442	0.598437	0.0283226
RS004042	1.35496	0.0286049
RS002848	-1.45842	0.0293819
RS004600	-1.71371	0.0298068
RS012046	0.513343	0.0298088
RS014281	-0.990285	0.0298377
RS001561	0.434186	0.0304814
RS012832	1.21512	0.0306598
RS009695	-0.525577	0.0306598
RS009287	1.31362	0.0306598
RS012001	0.500125	0.0306598
RS010348	-0.528208	0.0306598
RS009622	0.74073	0.0306899
RS009300	0.515709	0.0316808
RS005913	-0.507917	0.0318844
RS009623	0.696581	0.031897
RS005445	-0.525576	0.0319865
RS012641	-0.617812	0.0323797
RS001668	1.04887	0.0324855
RS014757	0.468613	0.0324855
RS004210	0.612463	0.0324855
RS004570	-2.70368	0.0324942
RS012627	0.481801	0.0324942
RS005089	0.521185	0.0324942
RS010644	-0.370125	0.0324942
RS008930	0.503848	0.0325364
RS013111	-0.420888	0.0325751
RS007796	-1.64736	0.0325768
RS004105	0.411582	0.0326127
RS003975	1.39674	0.0326404
RS012849	0.992738	0.0327302
RS003877	0.916826	0.0327302
RS011590	0.740131	0.0327765
RS012602	-0.463732	0.0329056
RS006658	2.05818	0.0335601
RS011574	-2.73555	0.033641
RS013606	-5.6691	0.033726
RS013921	-0.582649	0.033726
RS004535	-0.898603	0.033837
RS011403	0.648149	0.033837
RS002601	0.565126	0.0341934
RS012187	-0.625129	0.0343317
RS009181	-0.881767	0.0345781
RS011340	0.868468	0.0345781
RS013283	-3.13945	0.0345781
RS012919	0.558936	0.0346979
RS007477	-0.43187	0.0346979
RS005446	-0.67165	0.0349561
RS007891	0.420683	0.0349845
RS014954	-0.413326	0.0351267
RS011048	0.511372	0.0353466
RS006974	-0.719096	0.0355359
RS006985	-1.07824	0.0356969
RS007717	-0.903832	0.0358482
RS007082	-0.470842	0.0359151
RS011112	-0.681493	0.0359454
RS006304	-0.481084	0.0360798
RS005100	0.39475	0.0361145
RS015421	2.46558	0.0365133
RS003505	-0.630626	0.0365656
RS005559	-0.555601	0.0365931
RS013018	-0.419946	0.0367861
RS005397	-0.932603	0.0376074
RS009161	-0.613272	0.0376546
RS006946	0.384963	0.0379413
RS006094	-0.495428	0.0379413
RS009811	-0.421588	0.0380419
RS006705	1.4975	0.0383494
RS003922	-0.567529	0.0385979
RS007668	0.579916	0.0385979
RS008612	-0.547231	0.0389852
RS000365	0.724697	0.0393974
RS015056	-0.409998	0.0395085
RS015516	1.40059	0.0395589
RS008633	-0.42016	0.0398893
RS007966	0.462254	0.039932
RS009597	0.85603	0.0399845
RS008498	-2.11312	0.0408471
RS004222	-0.509315	0.0408945
RS009763	-1.37644	0.0412757
RS008454	0.644335	0.0413511
RS006415	-0.7304	0.0419536
RS015333	-0.393221	0.0419792
RS012473	-0.461538	0.0421167
RS001783	0.417436	0.0421509
RS010337	-0.406963	0.0421509
RS005269	-0.501425	0.0421509
RS014948	0.741843	0.0421509
RS000095	0.731329	0.0421509
RS001908	-0.387771	0.0421509
RS014441	0.441238	0.0422638
RS005876	-0.652041	0.0427631
RS010890	0.444061	0.0431616
RS000890	0.648509	0.0431616
RS007235	0.443635	0.0434882
RS012616	-0.801563	0.043539
RS001484	0.484635	0.0435572
RS014199	-0.782559	0.0438486
RS000857	-0.45378	0.0438486
RS012296	0.57695	0.0440935
RS004218	-0.394194	0.0440935
RS003794	-0.390451	0.0440935
RS005340	0.456985	0.0443235
RS001243	0.453293	0.0445288
RS000997	-0.581559	0.044619
RS011429	0.740309	0.0446848
RS008566	0.354144	0.0446848
RS007361	-0.399974	0.0447058
RS013528	-2.53696	0.0448445
RS008613	-2.60659	0.0448445
RS011818	0.512826	0.0449333
RS001398	-0.415025	0.0449333
RS012950	-0.53798	0.0449333
RS014960	-0.510176	0.044961
RS008949	-0.522278	0.0449759
RS014474	-0.551903	0.04507
RS001291	-0.482397	0.04507
RS003189	1.70283	0.0453422
RS006155	0.521982	0.0453917
RS005210	0.769116	0.0453917
RS005242	-0.429546	0.0453917
RS004080	-1.90135	0.0455884
RS008766	-0.951168	0.0457064
RS009867	-0.398454	0.0458815
RS012451	-0.588085	0.0459427
RS010070	-0.402683	0.0459427
RS004167	0.534009	0.0459427
RS000262	0.423249	0.0459427
RS010477	0.70629	0.0464986
RS009060	0.428614	0.0473289
RS014518	-0.993657	0.047558
RS014155	-0.373597	0.0476616
RS011713	-1.11626	0.0476666
RS001803	-0.756987	0.0476719
RS013940	-0.438092	0.0481429
RS008642	0.529129	0.0484703
RS005717	0.593859	0.0485515
RS001745	0.518131	0.0486207
RS009933	0.666569	0.0486998
RS004051	0.898277	0.0486998
RS012075	0.542094	0.0486998
RS012366	-0.457693	0.049031
RS011418	0.722221	0.049031
RS005805	-0.596577	0.049258
RS009576	1.16717	0.049258
RS013659	0.598065	0.0498791
1Shigenobu et al. (2022)
2Positive and negative numbers indicate highly expression levels in soldiers and workers, respectively.
3All genes with significant differences (FDR < 0.05).

### Sheet: Table S3 OBP
Table S3. Odorant binding protein (OBP) genes and expression differences between soldier and worker antennae.
Gene name	Gene ID1	Expression differences between castes (FDR)2	logFC3
RsOBP15	RS001075	0.909102	-0.148614
RsOBP16	RS003589	0.786148	-0.189886
RsOBP32	RS003590	1	-0.00747145
RsOBP17	RS003591	0.567965	0.196839
RsOBP19	RS003592	0.583638	-0.181491
RsOBP14	RS003593	0.77584	-0.118293
RsOBP18	RS003595	0.969023	0.7596
RsOBP12	RS006398	1	0.0357582
RsOBP29	RS008034	1	0.000544424
RsOBP23	RS009610	1	-5.13e-15
RsOBP24	RS009612	0.95257	0.131997
RsOBP25	RS009613	1	-0.0125132
RsOBP26	RS009614	0.675889	0.17311
RsOBP28	RS009615	0.282662	-0.309949
RsOBP27	RS009616	0.0277741	0.591006
RsOBP22	RS010067	1	0.00833591
RsOBP33	RS011595	0.609715	0.188635
RsOBP30	RS013419	1	-0.0314952
RsOBP5	RS013420	0.1141	-0.357664
RsOBP6	RS013421	0.804861	-0.163691
RsOBP7	RS013422	0.974625	-0.0658651
RsOBP8	RS013423	0.712037	0.174013
RsOBP9	RS013424	0.770515	-0.494592
RsOBP10	RS013425	0.695875	-0.161682
RsOBP1	RS014892	0.584152	-0.200793
RsOBP2	RS014893	0.935506	-0.0830162
RsOBP31	RS014894	0.692083	-0.349524
RsOBP3	RS014895	0.305412	-0.337654
RsOBP4	RS014896	1	-0.0295013
RsOBP34	RS015326	0.77975	-0.191034
RsOBP11	RS015440	0.662735	-0.176342
1Shigenobu et al. (2022)
2Bold blue italic numbers indicate the significant differences (FDR < 0.05).
3Positive and negative numbers indicate highly expression levels in soldiers and workers, respectively.

### Sheet: Table S4 CSP
Table S4. Chemosensory protein (CSP) genes and expression differences between soldier and worker antennae.
Gene name1	Gene ID1	Expression differences between castes (FDR)2	logFC3
RspeCSP1	RS000584	0.698828	-0.167803
RspeCSP2	RS000585	0.135038	0.377282
RspeCSP3	RS003292	0.94049	-0.0659987
RspeCSP4	RS003144	1	0.214014
RspeCSP5	RS001446	0.966782	0.621391
RspeCSP6	RS010441	0.206395	-2.50831
RspeCSP7	RS010442	0.363762	-0.54724
RspeCSP8	RS009753	0.821744	0.127013
RspeCSP9	RS001447	0.527263	-1.82778
RspeCSP10	RS002912	0.647683	0.663743
1Shigenobu et al. (2022)
2Bold blue italic numbers indicate the significant differences (FDR < 0.05).
3Positive and negative numbers indicate highly expression levels in soldiers and workers, respectively.

### Sheet: Table S5 CheA
Table S5. Chemosensory protein A (CheA) genes and expression differences between soldier and worker antennae.
Gene name	Gene ID1	Expression differences between castes (FDR)2	logFC3
RspeCheA1	RS004717	0.0266633	0.456836
RspeCheA2	RS010420	0.814181	-0.152651
RspeCheA3	RS010419	-0.0907912	0.900177
1Shigenobu et al. (2022)
2Bold blue italic numbers indicate the significant differences (FDR < 0.05).
3Positive and negative numbers indicate highly expression levels in soldiers and workers, respectively.

### Sheet: Table S6 Or
Table S6. Odorant receptor (OR) genes and expression differences between soldier and worker antennae.
Gene name1	Gene ID1	Expression differences between castes (FDR)2	logFC3
RsOrco	RS006385	0.862941	-0.09922
RsOr1	RS010432	0.818634	-0.37126
RsOr2	RS010431	0.713582	-0.704439
RsOr9	RS007507	1	0.00363738
RsOr10	RS013588	0.589806	-0.565274
RsOr11	RS005817	1	-0.208067
RsOr12	RS001899	0.849535	0.313745
RsOr13	RS004141	0.793897	0.496361
RsOr14	RS004139	1	0.119935
RsOr15	RS004142	1	-0.148479
RsOr16	RS004140	0.637666	0.697411
RsOr17	RS004138	1	0.151895
RsOr26	RS007955	0.988747	-0.275988
RsOr28	RS013645	0.758442	1.04673
RsOr30	RS010974	1	0.0527909
RsOr35	RS000450	0.0980994	-0.718647
RsOr40	RS013053	0.468349	-0.758946
RsOr41	RS014428	1	-0.544031
RsOr42	RS001393	0.918258	0.848533
RsOr43	RS001394	0.564103	-0.399042
RsOr44	RS001395	1	-0.213232
RsOr45	RS001396	0.953266	0.183909
RsOr46	RS011968	0.942883	-0.615238
RsOr47	RS005073	0.675053	-0.246164
RsOr48	RS008327	0.92146	0.233737
RsOr56	RS006316	1	-0.0919652
RsOr66	RS013051	0.324307	-3.10745
RsOr67	RS013052	0.467492	-1.68984
RsOr68	RS008460	0.438159	-0.973456
RsOr69	RS008461	0.809379	-1.31358
RsOr70	RS008462	0.956342	-0.384495
1Shigenobu et al. (2022)
2Bold blue italic numbers indicate the significant differences (FDR < 0.05).
3Positive and negative numbers indicate highly expression levels in soldiers and workers, respectively.

### Sheet: Table S7 Gr
Table S7. Gustatory receptor (GR) genes and expression differences between soldier and worker antennae.
Gene name1	Gene ID1	Expression differences between castes (FDR)2	logFC3
RsGr1	RS001507	0.807021	0.273974
RsGr2	RS001504	0.770431	1.04535
RsGr3	RS010223	0.506302	-0.217668
RsGr4	RS007965	0.885633	-1.82032
RsGr5a	RS013641	1	-5.12548e-15
RsGr5b	RS013642	1	-5.12548e-15
RsGr6	RS013643	0.967487	0.236854
RsGr7	RS001378	0.699417	2.39908
RsGr8	RS011470	0.995372	0.266969
RsGr9	RS001377	0.362122	-0.906115
RsGr10a	RS001379	0.55304	-0.760203
RsGr10b	RS001380	0.338962	0.689903
RsGr11	RS001506	0.530851	-2.84951
RsGr12	RS001505	1	0.578104
RsGr13	RS011406	0.62579	-0.190449
RsGr14	RS012780	0.997977	0.897181
RsGr15	RS005943	1	0.164993
RsGr16	RS011323	1	-5.12548e-15
RsGr17	RS009029	1	-5.12548e-15
RsGr18	RS011329	0.986211	0.291078
RsGr19	RS015443	1	-5.12548e-15
RsGr20	RS011328	0.769332	0.444707
RsGr21	RS009385	1	-5.12548e-15
RsGr22	RS003203	1	-5.12548e-15
RsGr23	RS003204	1	-5.12548e-15
1Shigenobu et al. (2022)
2Bold blue italic numbers indicate the significant differences (FDR < 0.05).
3Positive and negative numbers indicate highly expression levels in soldiers and workers, respectively.

### Sheet: Table S8 IR
Table S8. Ionotropic receptor (IR) genes and expression differences between soldier and worker antennae.
Gene name1	Gene ID1	Expression differences between castes (FDR)2	logFC3
RsIR8a	RS015433	0.736657	0.15348
RsIR25a	RS008934	0.361805	0.312996
RsIR21a	RS004709	1	-0.0161586
RsIR21a	RS004710	0.943896	-0.205745
RsIR21b	RS011973	0.779547	-0.187204
RsIR41a1	RS004249	1	0.0640584
RsIR41a2	RS001436	0.724557	-0.530435
RsIR41a2	RS001437	1	-0.280223
RsIR41a3	RS009772	1	0.104535
RsIR41a4	RS013668	0.615564	-0.48471
RsIR41a4	RS013667	1	-0.0372851
RsIR41a5	RS004734	0.648326	1.18593
RsIR41a5	RS004733	0.828189	0.544344
RsIR68a	RS000299	0.966945	-0.381334
RsIR68a	RS000298	0.961811	-0.120004
RsIR68a	RS000297	0.995372	0.137053
RsIR75a	RS006718	1	-0.32543
RsIR75b	RS009087	1	0.0759843
RsIR75c	RS011341	1	-0.203908
RsIR75c	RS011342	0.672758	0.791621
RsIR75d	RS012791	1	-0.561105
RsIR75e	RS006720	1	0.129685
RsIR75e	RS006723	0.693143	1.37423
RsIR75e	RS006722	0.983788	-0.357686
RsIR75e	RS006721	1	0.7589
RsIR75e	RS006719	0.997977	0.921443
RsIR75f	RS006724	1	0.0271495
RsIR75g	RS012790	0.911783	0.963755
RsIR75h	RS008223	0.141155	0.627334
RsIR75j	RS011943	0.699878	-0.35009
RsIR75k	RS003408	0.919957	-0.135148
RsIR75k	RS003409	1	0.152619
RsIR75m	RS012788	0.667948	-0.547846
RsIR75m	RS012789	0.700228	-0.421448
RsIR75n	RS012793	0.769525	0.350612
RsIR75n	RS012792	0.503961	1.04017
RsIR75o	RS012794	0.00695497	-1.83483
RsIR75p	RS012795	0.933555	-0.512969
RsIR76b	RS015388	1	-0.0269415
RsIR76b	RS015389	0.701491	0.25357
RsIR93a	RS004370	0.293309	1.60746
RsIR93a	RS004368	0.927462	-0.161837
RsIR93a	RS004369	1	0.042997
RsIR100	RS006921	1	0.14554
RsIR101	RS000952	0.818634	-0.737645
RsIR103	RS000953	1	0.333165
RsIR104	RS011634	1	-0.0220752
RsIR105	RS009960	0.853694	-0.108052
RsIR106	RS006879	0.630253	0.397875
RsIR107	RS008138	1	0.109156
RsIR108	RS007756	0.689977	1.26006
RsIR109	RS001336	0.552914	-0.402693
RsIR110	RS008632	0.795716	-0.924675
RsIR111	RS015446	0.920302	0.850249
RsIR111	RS015444	1	-0.205791
RsIR111	RS015445	0.62579	-1.36542
RsIR112	RS001346	0.908412	0.196514
RsIR113	RS008629	1	0.0861296
RsIR114	RS013234	1	-5.12548e-15
RsIR115	RS009235	0.919957	1.00001
RsIR116	RS008630	0.60183	-0.384245
RsIR117	RS009236	1	0.753996
RsIR118	RS014458	1	-5.12548e-15
RsIR119	RS013409	1	-5.12548e-15
RsIR119	RS013410	0.620079	-1.35936
RsIR120	RS002319	1	0.119269
RsIR121	RS013712	0.693143	2.39128
RsIR122	RS015442	1	1.27087
RsIR123	RS013711	1	-5.12548e-15
RsIR124	RS008631	1	0.0233449
RsIR125	RS013235	1	1.27339
RsIR126	RS013709	0.411096	0.640483
RsIR127	RS005838	0.818634	-1.30919
RsIR128	RS013236	1	-5.12548e-15
RsIR129	RS001385	1	-5.12548e-15
RsIR130	RS001384	1	0.00482817
RsIR131	RS001386	1	-5.12548e-15
RsIR132	RS001387	1	-5.12548e-15
RsIR133	RS003275	0.643175	0.437549
RsIR134	RS001388	1	-5.12548e-15
RsIR135	RS006500	1	1.27236
RsIR136	RS003792	0.200886	0.364869
RsIR137	RS007301	1	-5.12548e-15
RsIR138	RS003198	0.389781	0.407649
RsIR139	RS006166	0.341821	0.324433
RsIR140	RS009364	0.880589	-0.133387
RsIR141	RS015441	1	-5.12548e-15
RsIR142	RS005465	1	0.0920369
RsIR143	RS012712	1	0.767934
RsIR144	RS009304	1	-0.0391411
RsIR145	RS007402	1	0.576042
RsIR148	RS002873	1	0.315751
RsIR148	RS002874	0.431859	1.56629
RsIR149	RS002123		0.243582
RsIR149	RS002121	1	1.27338
RsIR149	RS002122	1	-0.295823
RsIR150	RS006006	0.777716	1.02332
RsIR159	RS011158	0.688641	0.687212
RsIR161	RS009527	1	-0.191767
RsIR162	RS004299	1	0.520105
RsIR162	RS004298	0.436599	-1.32895
RsIR164	RS006947	1	-0.221181
RsIR165	RS003995	0.686297	-0.513134
RsIR169	RS014584	0.849965	0.0978537
RsIR172	RS004637	1	-5.12548e-15
RsIR182	RS006698	0.659313	-0.507968
RsIR187	RS003025	1	-5.12548e-15
RsIR192	RS001765	1	-0.286568
RsIR195	RS003107	1	1.27338
RsIR202	RS010498	1	-0.0431439
RsIR203	RS007486	1	0.13545
RsIR210	RS013710	1	-0.379139
RsIR211	RS014731	0.738347	1.42528
RsIR215	RS008190	1	-5.12548e-15
RsIR217	RS008540	1	-0.0347403
RsIR218	RS008539	0.903217	-0.499576
1Shigenobu et al. (2022)
2Bold blue italic numbers indicate the significant differences (FDR < 0.05).
3Positive and negative numbers indicate highly expression levels in soldiers and workers, respectively.

### Sheet: Table S9 SNMP
Table S9. Sensory neuron membrane protein (SNMP) genes and expression differences between soldier and worker antennae.
Gene name1	Gene ID1	Expression differences between castes (FDR)2	logFC3
RspeSNMP1a	RS007398	0.739392	-0.167174
RspeSNMP1b	RS007395	0.966698	-0.0720215
RspeSNMP1c	RS007396	1	-0.0502218
RspeSNMP1c	RS007397	0.115522	-1.81628
RspeSNMP1d	RS007393	0.993246	-0.0584098
RspeSNMP2	RS007977	0.00932811	0.534746
1Shigenobu et al. (2022)
2Bold blue italic numbers indicate the significant differences (FDR < 0.05).
3Positive and negative numbers indicate highly expression levels in soldiers and workers, respectively.

### Sheet: Table S10 SV
Table S10. Stability values of reference genes in real-time qPCR analysis.
		Stability value
Gene name	Gene ID/Accession no1	GeNorm2	NormFinder3
EF1-alfa*	AB602838	1.23779	0.0670148
NADH-dh	AB602837	1.39806	0.188882
beta-actin	AB520714	4.24709	2.9332
GstD1	RS001168	1.85819	1.12224
EIF-1	RS005199	1.25586	0.0670148
RPS18	RS015150	1.34433	0.265262
1Gene ID of Reticulitermes speratus (Shigenobu et al. 2022) or DDBJ/EMBL/GenBank Accession No.
2Vandesompele et al., 2002
3Andersen et al., 2004
*EF1-alfa was selected by GeNorm and NormFinder due to the lowest stability values among six genes analyzed.
